# A Comprehensive Benchmark of Tools for Efficient Genomic Interval Querying

**DOI:** 10.1101/2025.02.19.639167

**Authors:** Richard A. Schäfer, Rendong Yang

**Affiliations:** Department of Urology, Northwestern University Feinberg School of Medicine, Chicago, IL 60611; Department of Urology & Robert H. Lurie Comprehensive Cancer Center, Northwestern University Feinberg School of Medicine, Chicago, IL 60611

**Keywords:** interval, query, data, genomic features

## Abstract

Efficiently querying genomic intervals is fundamental to modern bioinformatics, enabling researchers to extract and analyze specific regions from large genomic datasets. While various tools have been developed for this purpose, there lacks a comprehensive comparison of their performance, memory usage, and practical utility. We present a systematic evaluation of genomic interval query tools using simulated datasets of varying sizes. Our benchmarking framework, `segmeter`, assesses both basic and complex interval queries, examining runtime performance, memory efficiency, and query precision across different tools and data structures. This comprehensive analysis provides insights into the strengths and limitations of different approaches to genomic interval querying, offering guidance for tool selection based on specific use cases and data requirements. The `segmeter` framework and all benchmark data are freely available, facilitating reproducibility and enabling researchers to conduct their own comparative analyses.
