## Supplementary material for "A Comprehensive Benchmark of Tools for Efficient Genomic Interval Querying": Table S1

### Sheet: 10 intervals
# This file contains the results of the simulated data, showing the number of intervals generated for each chromosome along with the corresponding chromosome length. Each row represents a chromosome, with columns providing details on its identifier, total length, and the number of generated intervals.
# total number of generated intervals: 10
#
# columns:
# chromosome - The chromosome identifier
# length - The total length of the chromosome in base pairs
# number_intervals - The number of intervals generated for the respective chromosome in the simulation.
chromosome	length	number_intervals
chr14	101163	10

### Sheet: 100 intervals
# This file contains the results of the simulated data, showing the number of intervals generated for each chromosome along with the corresponding chromosome length. Each row represents a chromosome, with columns providing details on its identifier, total length, and the number of generated intervals.
# total number of generated intervals: 100
#
# columns:
# chromosome - The chromosome identifier
# length - The total length of the chromosome in base pairs
# Interval Count - The number of intervals generated for the respective chromosome in the simulation.
chromosome	length	number_intervals
chr8	285295	40
chr12	280345	33
chr14	120762	18
chr22	67645	9

### Sheet: 1K intervals
# This file contains the results of the simulated data, showing the number of intervals generated for each chromosome along with the corresponding chromosome length. Each row represents a chromosome, with columns providing details on its identifier, total length, and the number of generated intervals.
# total number of generated intervals: 1000
#
# columns:
# chromosome - The chromosome identifier
# length - The total length of the chromosome in base pairs
# number_intervals - The number of intervals generated for the respective chromosome in the simulation.
chromosome	length	number_intervals
chr2	724490	95
chr3	155399	22
chr4	47809	6
chr7	1038181	133
chr8	472283	59
chr11	294767	38
chr13	977069	132
chr14	879118	118
chr17	431467	56
chr18	619740	76
chr19	129009	18
chr21	802593	104
chr22	807069	100
chrX	333052	43

### Sheet: 10K intervals
# This file contains the results of the simulated data, showing the number of intervals generated for each chromosome along with the corresponding chromosome length. Each row represents a chromosome, with columns providing details on its identifier, total length, and the number of generated intervals.
# total number of generated intervals: 10000
#
# columns:
# chromosome - The chromosome identifier
# length - The total length of the chromosome in base pairs
# number_intervals - The number of intervals generated for the respective chromosome in the simulation.
chromosome	length	number_intervals
chr1	2824713	372
chr2	2932658	376
chr3	4116673	530
chr4	3391781	442
chr5	3497954	441
chr6	2441616	313
chr7	2844954	374
chr8	3397050	453
chr9	2619729	353
chr10	2143218	283
chr11	3749912	486
chr12	3199466	412
chr13	3503437	457
chr14	3995162	523
chr15	4012370	536
chr16	2932363	390
chr17	2403406	329
chr18	2369067	307
chr19	3820058	508
chr20	2643435	347
chr21	3707585	476
chr22	3711956	491
chrX	2375525	311
chrY	3760609	490

### Sheet: 100K intervals
# This file contains the results of the simulated data, showing the number of intervals generated for each chromosome along with the corresponding chromosome length. Each row represents a chromosome, with columns providing details on its identifier, total length, and the number of generated intervals.
# total number of generated intervals: 100000
#
# columns:
# chromosome - The chromosome identifier
# length - The total length of the chromosome in base pairs
# number_intervals - The number of intervals generated for the respective chromosome in the simulation.
chromosome	length	number_intervals
chr1	30919763	4075
chr2	31944275	4180
chr3	32232188	4231
chr4	32432737	4207
chr5	31900367	4150
chr6	31838860	4204
chr7	31245049	4139
chr8	30897059	4041
chr9	30470483	4021
chr10	32535711	4274
chr11	32468671	4266
chr12	32490648	4287
chr13	32118425	4220
chr14	31399846	4138
chr15	32605319	4262
chr16	30724678	4112
chr17	30765454	4068
chr18	31785319	4178
chr19	31450737	4170
chr20	31604299	4114
chr21	31852652	4148
chr22	31967807	4205
chrX	31721086	4201
chrY	31236080	4109

### Sheet: interval sizes
# This file contains the mean interval size and mean gap size for different numbers of generated intervals. Each row represents a different interval count, with columns providing details on the average interval and gap sizes. The last row summarizes the overall mean values across all interval numbers.
# columns
# total_intervals - The total number of intervals considered in the calculation
# mean_intvl_size - The average size of an interval in base pairs
# mean_gap_size - The average size of the gap between intervals in base pairs
total_intervals	mean_intvl_size	mean_gap_size
10	7380.2	2679.5
100	4854.74	2578.89
1000	5102.65	2577.34
10000	5062.48	2570.41
100000	5052.35	2553.27
total	5490.48	5490.48
