## Supplementary material for "A Comprehensive Benchmark of Tools for Efficient Genomic Interval Querying": Table S4

### Sheet: AIList
# This table reports the benchmarking results in the benchmark with segmeter
# Note that only one benchmarking run is included as the results are consistent across the benchmarking runs
# columns:
# tool - The name of the tool that has been benchmarked
# intvlnum - The number (total) intervals in the reference dataset
# subset - Size of the (query) subset that has been benchmarked
# distance - Distance between the expected overlaps (ground truth) and detected overlaps by the method (complex query)
# TP - True positive of the queries (basic interval query)
# FP - False positive of the queries (basic interval query)
# TN - True negatives of the queries (basic gap query)
# FN - False negatives of the queries (basic gap query)
# Precision - Precision of all (basic) queries combined
# Recall - Recall of all (basic) queries combined
# F1 - F1-score of all (basic) queries combined
tool	intvlnum	subset	distance	TP	FP	TN	FN	Precision	Recall	F1
AIList	10	10	0	5	0	5	0	1	1	1
AIList	10	20	0	10	0	10	0	1	1	1
AIList	10	30	0	15	0	15	0	1	1	1
AIList	10	40	0	20	0	20	0	1	1	1
AIList	10	50	0	25	0	25	0	1	1	1
AIList	10	60	0	30	0	30	0	1	1	1
AIList	10	70	0	35	0	35	0	1	1	1
AIList	10	80	0	40	0	40	0	1	1	1
AIList	10	90	0	45	0	45	0	1	1	1
AIList	10	100	0	50	0	50	0	1	1	1
AIList	100	10	0	50	0	5	0	1	1	1
AIList	100	20	0	100	0	100	0	1	1	1
AIList	100	30	0	150	0	150	0	1	1	1
AIList	100	40	0	200	0	200	0	1	1	1
AIList	100	50	0	250	0	250	0	1	1	1
AIList	100	60	0	300	0	300	0	1	1	1
AIList	100	70	0	350	0	350	0	1	1	1
AIList	100	80	0	400	0	400	0	1	1	1
AIList	100	90	0	450	0	450	0	1	1	1
AIList	100	100	0	500	0	500	0	1	1	1
AIList	1000	10	0	500	0	500	0	1	1	1
AIList	1000	20	0	1000	0	1000	0	1	1	1
AIList	1000	30	0	1500	0	1500	0	1	1	1
AIList	1000	40	0	2000	0	2000	0	1	1	1
AIList	1000	50	0	2500	0	2500	0	1	1	1
AIList	1000	60	0	3000	0	3000	0	1	1	1
AIList	1000	70	0	3500	0	3500	0	1	1	1
AIList	1000	80	0	4000	0	4000	0	1	1	1
AIList	1000	90	0	4500	0	4500	0	1	1	1
AIList	1000	100	0	5000	0	5000	0	1	1	1
AIList	10000	10	0	5000	0	5000	0	1	1	1
AIList	10000	20	0	10000	0	10000	0	1	1	1
AIList	10000	30	0	15000	0	15000	0	1	1	1
AIList	10000	40	0	20000	0	20000	0	1	1	1
AIList	10000	50	0	25000	0	25000	0	1	1	1
AIList	10000	60	0	30000	0	30000	0	1	1	1
AIList	10000	70	0	35000	0	35000	0	1	1	1
AIList	10000	80	0	40000	0	40000	0	1	1	1
AIList	10000	90	0	45000	0	45000	0	1	1	1
AIList	10000	100	0	50000	0	50000	0	1	1	1
AIList	100000	10	0	50000	0	50000	0	1	1	1
AIList	100000	20	0	100000	0	100000	0	1	1	1
AIList	100000	30	0	150000	0	150000	0	1	1	1
AIList	100000	40	0	200000	0	200000	0	1	1	1
AIList	100000	50	0	250000	0	250000	0	1	1	1
AIList	100000	60	0	300000	0	300000	0	1	1	1
AIList	100000	70	0	350000	0	350000	0	1	1	1
AIList	100000	80	0	400000	0	400000	0	1	1	1
AIList	100000	90	0	450000	0	450000	0	1	1	1
AIList	100000	100	0	500000	0	500000	0	1	1	1

### Sheet: bedmap
# This table reports the benchmarking results in the benchmark with segmeter
# Note that only one benchmarking run is included as the results are consistent across the benchmarking runs
# columns:
# tool - The name of the tool that has been benchmarked
# intvlnum - The number (total) intervals in the reference dataset
# subset - Size of the (query) subset that has been benchmarked
# distance - Distance between the expected overlaps (ground truth) and detected overlaps by the method (complex query)
# TP - True positive of the queries (basic interval query)
# FP - False positive of the queries (basic interval query)
# TN - True negatives of the queries (basic gap query)
# FN - False negatives of the queries (basic gap query)
# Precision - Precision of all (basic) queries combined
# Recall - Recall of all (basic) queries combined
# F1 - F1-score of all (basic) queries combined
tool	intvlnum	subset	distance	TP	FP	TN	FN	Precision	Recall	F1
bedmap	10	10	0	5	0	5	0	1	1	1
bedmap	10	20	0	10	0	10	0	1	1	1
bedmap	10	30	0	15	0	15	0	1	1	1
bedmap	10	40	0	20	0	20	0	1	1	1
bedmap	10	50	0	25	0	25	0	1	1	1
bedmap	10	60	0	30	0	30	0	1	1	1
bedmap	10	70	0	35	0	35	0	1	1	1
bedmap	10	80	0	40	0	40	0	1	1	1
bedmap	10	90	0	45	0	45	0	1	1	1
bedmap	10	100	0	50	0	50	0	1	1	1
bedmap	100	10	0	50	0	5	0	1	1	1
bedmap	100	20	0	100	0	100	0	1	1	1
bedmap	100	30	0	150	0	150	0	1	1	1
bedmap	100	40	0	200	0	200	0	1	1	1
bedmap	100	50	0	250	0	250	0	1	1	1
bedmap	100	60	0	300	0	300	0	1	1	1
bedmap	100	70	0	350	0	350	0	1	1	1
bedmap	100	80	0	400	0	400	0	1	1	1
bedmap	100	90	0	450	0	450	0	1	1	1
bedmap	100	100	0	500	0	500	0	1	1	1
bedmap	1000	10	0	500	0	500	0	1	1	1
bedmap	1000	20	0	1000	0	1000	0	1	1	1
bedmap	1000	30	0	1500	0	1500	0	1	1	1
bedmap	1000	40	0	2000	0	2000	0	1	1	1
bedmap	1000	50	0	2500	0	2500	0	1	1	1
bedmap	1000	60	0	3000	0	3000	0	1	1	1
bedmap	1000	70	0	3500	0	3500	0	1	1	1
bedmap	1000	80	0	4000	0	4000	0	1	1	1
bedmap	1000	90	0	4500	0	4500	0	1	1	1
bedmap	1000	100	0	5000	0	5000	0	1	1	1
bedmap	10000	10	0	5000	0	5000	0	1	1	1
bedmap	10000	20	0	10000	0	10000	0	1	1	1
bedmap	10000	30	0	15000	0	15000	0	1	1	1
bedmap	10000	40	0	20000	0	20000	0	1	1	1
bedmap	10000	50	0	25000	0	25000	0	1	1	1
bedmap	10000	60	0	30000	0	30000	0	1	1	1
bedmap	10000	70	0	35000	0	35000	0	1	1	1
bedmap	10000	80	0	40000	0	40000	0	1	1	1
bedmap	10000	90	0	45000	0	45000	0	1	1	1
bedmap	10000	100	0	50000	0	50000	0	1	1	1
bedmap	100000	10	0	50000	0	50000	0	1	1	1
bedmap	100000	20	0	100000	0	100000	0	1	1	1
bedmap	100000	30	0	150000	0	150000	0	1	1	1
bedmap	100000	40	0	200000	0	200000	0	1	1	1
bedmap	100000	50	0	250000	0	250000	0	1	1	1
bedmap	100000	60	0	300000	0	300000	0	1	1	1
bedmap	100000	70	0	350000	0	350000	0	1	1	1
bedmap	100000	80	0	400000	0	400000	0	1	1	1
bedmap	100000	90	0	450000	0	450000	0	1	1	1
bedmap	100000	100	0	500000	0	500000	0	1	1	1

### Sheet: BEDops
# This table reports the benchmarking results in the benchmark with segmeter
# Note that only one benchmarking run is included as the results are consistent across the benchmarking runs
# columns:
# tool - The name of the tool that has been benchmarked
# intvlnum - The number (total) intervals in the reference dataset
# subset - Size of the (query) subset that has been benchmarked
# distance - Distance between the expected overlaps (ground truth) and detected overlaps by the method (complex query)
# TP - True positive of the queries (basic interval query)
# FP - False positive of the queries (basic interval query)
# TN - True negatives of the queries (basic gap query)
# FN - False negatives of the queries (basic gap query)
# Precision - Precision of all (basic) queries combined
# Recall - Recall of all (basic) queries combined
# F1 - F1-score of all (basic) queries combined
tool	intvlnum	subset	distance	TP	FP	TN	FN	Precision	Recall	F1
BEDops	10	10	0	5	0	5	0	1	1	1
BEDops	10	20	0	10	0	10	0	1	1	1
BEDops	10	30	0	15	0	15	0	1	1	1
BEDops	10	40	0	20	0	20	0	1	1	1
BEDops	10	50	0	25	0	25	0	1	1	1
BEDops	10	60	0	30	0	30	0	1	1	1
BEDops	10	70	0	35	0	35	0	1	1	1
BEDops	10	80	0	40	0	40	0	1	1	1
BEDops	10	90	0	45	0	45	0	1	1	1
BEDops	10	100	0	50	0	50	0	1	1	1
BEDops	100	10	0	50	0	5	0	1	1	1
BEDops	100	20	0	100	0	100	0	1	1	1
BEDops	100	30	0	150	0	150	0	1	1	1
BEDops	100	40	0	200	0	200	0	1	1	1
BEDops	100	50	0	250	0	250	0	1	1	1
BEDops	100	60	0	300	0	300	0	1	1	1
BEDops	100	70	0	350	0	350	0	1	1	1
BEDops	100	80	0	400	0	400	0	1	1	1
BEDops	100	90	0	450	0	450	0	1	1	1
BEDops	100	100	0	500	0	500	0	1	1	1
BEDops	1000	10	0	500	0	500	0	1	1	1
BEDops	1000	20	0	1000	0	1000	0	1	1	1
BEDops	1000	30	0	1500	0	1500	0	1	1	1
BEDops	1000	40	0	2000	0	2000	0	1	1	1
BEDops	1000	50	0	2500	0	2500	0	1	1	1
BEDops	1000	60	0	3000	0	3000	0	1	1	1
BEDops	1000	70	0	3500	0	3500	0	1	1	1
BEDops	1000	80	0	4000	0	4000	0	1	1	1
BEDops	1000	90	0	4500	0	4500	0	1	1	1
BEDops	1000	100	0	5000	0	5000	0	1	1	1
BEDops	10000	10	0	5000	0	5000	0	1	1	1
BEDops	10000	20	0	10000	0	10000	0	1	1	1
BEDops	10000	30	0	15000	0	15000	0	1	1	1
BEDops	10000	40	0	20000	0	20000	0	1	1	1
BEDops	10000	50	0	25000	0	25000	0	1	1	1
BEDops	10000	60	0	30000	0	30000	0	1	1	1
BEDops	10000	70	0	35000	0	35000	0	1	1	1
BEDops	10000	80	0	40000	0	40000	0	1	1	1
BEDops	10000	90	0	45000	0	45000	0	1	1	1
BEDops	10000	100	0	50000	0	50000	0	1	1	1
BEDops	100000	10	0	50000	0	50000	0	1	1	1
BEDops	100000	20	0	100000	0	100000	0	1	1	1
BEDops	100000	30	0	150000	0	150000	0	1	1	1
BEDops	100000	40	0	200000	0	200000	0	1	1	1
BEDops	100000	50	0	250000	0	250000	0	1	1	1
BEDops	100000	60	0	300000	0	300000	0	1	1	1
BEDops	100000	70	0	350000	0	350000	0	1	1	1
BEDops	100000	80	0	400000	0	400000	0	1	1	1
BEDops	100000	90	0	450000	0	450000	0	1	1	1
BEDops	100000	100	0	500000	0	500000	0	1	1	1

### Sheet: bedtk
# This table reports the benchmarking results in the benchmark with segmeter
# Note that only one benchmarking run is included as the results are consistent across the benchmarking runs
# columns:
# tool - The name of the tool that has been benchmarked
# intvlnum - The number (total) intervals in the reference dataset
# subset - Size of the (query) subset that has been benchmarked
# distance - Distance between the expected overlaps (ground truth) and detected overlaps by the method (complex query)
# TP - True positive of the queries (basic interval query)
# FP - False positive of the queries (basic interval query)
# TN - True negatives of the queries (basic gap query)
# FN - False negatives of the queries (basic gap query)
# Precision - Precision of all (basic) queries combined
# Recall - Recall of all (basic) queries combined
# F1 - F1-score of all (basic) queries combined
tool	intvlnum	subset	distance	TP	FP	TN	FN	Precision	Recall	F1
bedtk	10	10	0	5	0	5	0	1	1	1
bedtk	10	20	0	10	0	10	0	1	1	1
bedtk	10	30	0	15	0	15	0	1	1	1
bedtk	10	40	0	20	0	20	0	1	1	1
bedtk	10	50	0	25	0	25	0	1	1	1
bedtk	10	60	0	30	0	30	0	1	1	1
bedtk	10	70	0	35	0	35	0	1	1	1
bedtk	10	80	0	40	0	40	0	1	1	1
bedtk	10	90	0	45	0	45	0	1	1	1
bedtk	10	100	0	50	0	50	0	1	1	1
bedtk	100	10	0	50	0	5	0	1	1	1
bedtk	100	20	0	100	0	100	0	1	1	1
bedtk	100	30	0	150	0	150	0	1	1	1
bedtk	100	40	0	200	0	200	0	1	1	1
bedtk	100	50	0	250	0	250	0	1	1	1
bedtk	100	60	0	300	0	300	0	1	1	1
bedtk	100	70	0	350	0	350	0	1	1	1
bedtk	100	80	0	400	0	400	0	1	1	1
bedtk	100	90	0	450	0	450	0	1	1	1
bedtk	100	100	0	500	0	500	0	1	1	1
bedtk	1000	10	0	500	0	500	0	1	1	1
bedtk	1000	20	0	1000	0	1000	0	1	1	1
bedtk	1000	30	0	1500	0	1500	0	1	1	1
bedtk	1000	40	0	2000	0	2000	0	1	1	1
bedtk	1000	50	0	2500	0	2500	0	1	1	1
bedtk	1000	60	0	3000	0	3000	0	1	1	1
bedtk	1000	70	0	3500	0	3500	0	1	1	1
bedtk	1000	80	0	4000	0	4000	0	1	1	1
bedtk	1000	90	0	4500	0	4500	0	1	1	1
bedtk	1000	100	0	5000	0	5000	0	1	1	1
bedtk	10000	10	0	5000	0	5000	0	1	1	1
bedtk	10000	20	0	10000	0	10000	0	1	1	1
bedtk	10000	30	0	15000	0	15000	0	1	1	1
bedtk	10000	40	0	20000	0	20000	0	1	1	1
bedtk	10000	50	0	25000	0	25000	0	1	1	1
bedtk	10000	60	0	30000	0	30000	0	1	1	1
bedtk	10000	70	0	35000	0	35000	0	1	1	1
bedtk	10000	80	0	40000	0	40000	0	1	1	1
bedtk	10000	90	0	45000	0	45000	0	1	1	1
bedtk	10000	100	0	50000	0	50000	0	1	1	1
bedtk	100000	10	0	50000	0	50000	0	1	1	1
bedtk	100000	20	0	100000	0	100000	0	1	1	1
bedtk	100000	30	0	150000	0	150000	0	1	1	1
bedtk	100000	40	0	200000	0	200000	0	1	1	1
bedtk	100000	50	0	250000	0	250000	0	1	1	1
bedtk	100000	60	0	300000	0	300000	0	1	1	1
bedtk	100000	70	0	350000	0	350000	0	1	1	1
bedtk	100000	80	0	400000	0	400000	0	1	1	1
bedtk	100000	90	0	450000	0	450000	0	1	1	1
bedtk	100000	100	0	500000	0	500000	0	1	1	1

### Sheet: bedtools
# This table reports the benchmarking results in the benchmark with segmeter
# Note that only one benchmarking run is included as the results are consistent across the benchmarking runs
# columns:
# tool - The name of the tool that has been benchmarked
# intvlnum - The number (total) intervals in the reference dataset
# subset - Size of the (query) subset that has been benchmarked
# distance - Distance between the expected overlaps (ground truth) and detected overlaps by the method (complex query)
# TP - True positive of the queries (basic interval query)
# FP - False positive of the queries (basic interval query)
# TN - True negatives of the queries (basic gap query)
# FN - False negatives of the queries (basic gap query)
# Precision - Precision of all (basic) queries combined
# Recall - Recall of all (basic) queries combined
# F1 - F1-score of all (basic) queries combined
tool	intvlnum	subset	distance	TP	FP	TN	FN	Precision	Recall	F1
bedtools	10	10	0	5	0	5	0	1	1	1
bedtools	10	20	0	10	0	10	0	1	1	1
bedtools	10	30	0	15	0	15	0	1	1	1
bedtools	10	40	0	20	0	20	0	1	1	1
bedtools	10	50	0	25	0	25	0	1	1	1
bedtools	10	60	0	30	0	30	0	1	1	1
bedtools	10	70	0	35	0	35	0	1	1	1
bedtools	10	80	0	40	0	40	0	1	1	1
bedtools	10	90	0	45	0	45	0	1	1	1
bedtools	10	100	0	50	0	50	0	1	1	1
bedtools	100	10	0	50	0	5	0	1	1	1
bedtools	100	20	0	100	0	100	0	1	1	1
bedtools	100	30	0	150	0	150	0	1	1	1
bedtools	100	40	0	200	0	200	0	1	1	1
bedtools	100	50	0	250	0	250	0	1	1	1
bedtools	100	60	0	300	0	300	0	1	1	1
bedtools	100	70	0	350	0	350	0	1	1	1
bedtools	100	80	0	400	0	400	0	1	1	1
bedtools	100	90	0	450	0	450	0	1	1	1
bedtools	100	100	0	500	0	500	0	1	1	1
bedtools	1000	10	0	500	0	500	0	1	1	1
bedtools	1000	20	0	1000	0	1000	0	1	1	1
bedtools	1000	30	0	1500	0	1500	0	1	1	1
bedtools	1000	40	0	2000	0	2000	0	1	1	1
bedtools	1000	50	0	2500	0	2500	0	1	1	1
bedtools	1000	60	0	3000	0	3000	0	1	1	1
bedtools	1000	70	0	3500	0	3500	0	1	1	1
bedtools	1000	80	0	4000	0	4000	0	1	1	1
bedtools	1000	90	0	4500	0	4500	0	1	1	1
bedtools	1000	100	0	5000	0	5000	0	1	1	1
bedtools	10000	10	0	5000	0	5000	0	1	1	1
bedtools	10000	20	0	10000	0	10000	0	1	1	1
bedtools	10000	30	0	15000	0	15000	0	1	1	1
bedtools	10000	40	0	20000	0	20000	0	1	1	1
bedtools	10000	50	0	25000	0	25000	0	1	1	1
bedtools	10000	60	0	30000	0	30000	0	1	1	1
bedtools	10000	70	0	35000	0	35000	0	1	1	1
bedtools	10000	80	0	40000	0	40000	0	1	1	1
bedtools	10000	90	0	45000	0	45000	0	1	1	1
bedtools	10000	100	0	50000	0	50000	0	1	1	1
bedtools	100000	10	0	50000	0	50000	0	1	1	1
bedtools	100000	20	0	100000	0	100000	0	1	1	1
bedtools	100000	30	0	150000	0	150000	0	1	1	1
bedtools	100000	40	0	200000	0	200000	0	1	1	1
bedtools	100000	50	0	250000	0	250000	0	1	1	1
bedtools	100000	60	0	300000	0	300000	0	1	1	1
bedtools	100000	70	0	350000	0	350000	0	1	1	1
bedtools	100000	80	0	400000	0	400000	0	1	1	1
bedtools	100000	90	0	450000	0	450000	0	1	1	1
bedtools	100000	100	0	500000	0	500000	0	1	1	1

### Sheet: gia
# This table reports the benchmarking results in the benchmark with segmeter
# Note that only one benchmarking run is included as the results are consistent across the benchmarking runs
# columns:
# tool - The name of the tool that has been benchmarked
# intvlnum - The number (total) intervals in the reference dataset
# subset - Size of the (query) subset that has been benchmarked
# distance - Distance between the expected overlaps (ground truth) and detected overlaps by the method (complex query)
# TP - True positive of the queries (basic interval query)
# FP - False positive of the queries (basic interval query)
# TN - True negatives of the queries (basic gap query)
# FN - False negatives of the queries (basic gap query)
# Precision - Precision of all (basic) queries combined
# Recall - Recall of all (basic) queries combined
# F1 - F1-score of all (basic) queries combined
tool	intvlnum	subset	distance	TP	FP	TN	FN	Precision	Recall	F1
gia	10	10	0	5	0	5	0	1	1	1
gia	10	20	0	10	0	10	0	1	1	1
gia	10	30	0	15	0	15	0	1	1	1
gia	10	40	0	20	0	20	0	1	1	1
gia	10	50	0	25	0	25	0	1	1	1
gia	10	60	0	30	0	30	0	1	1	1
gia	10	70	0	35	0	35	0	1	1	1
gia	10	80	0	40	0	40	0	1	1	1
gia	10	90	0	45	0	45	0	1	1	1
gia	10	100	0	50	0	50	0	1	1	1
gia	100	10	0	50	0	5	0	1	1	1
gia	100	20	0	100	0	100	0	1	1	1
gia	100	30	0	150	0	150	0	1	1	1
gia	100	40	0	200	0	200	0	1	1	1
gia	100	50	0	250	0	250	0	1	1	1
gia	100	60	0	300	0	300	0	1	1	1
gia	100	70	0	350	0	350	0	1	1	1
gia	100	80	0	400	0	400	0	1	1	1
gia	100	90	0	450	0	450	0	1	1	1
gia	100	100	0	500	0	500	0	1	1	1
gia	1000	10	0	500	0	500	0	1	1	1
gia	1000	20	0	1000	0	1000	0	1	1	1
gia	1000	30	0	1500	0	1500	0	1	1	1
gia	1000	40	0	2000	0	2000	0	1	1	1
gia	1000	50	0	2500	0	2500	0	1	1	1
gia	1000	60	0	3000	0	3000	0	1	1	1
gia	1000	70	0	3500	0	3500	0	1	1	1
gia	1000	80	0	4000	0	4000	0	1	1	1
gia	1000	90	0	4500	0	4500	0	1	1	1
gia	1000	100	0	5000	0	5000	0	1	1	1
gia	10000	10	0	5000	0	5000	0	1	1	1
gia	10000	20	0	10000	0	10000	0	1	1	1
gia	10000	30	0	15000	0	15000	0	1	1	1
gia	10000	40	0	20000	0	20000	0	1	1	1
gia	10000	50	0	25000	0	25000	0	1	1	1
gia	10000	60	0	30000	0	30000	0	1	1	1
gia	10000	70	0	35000	0	35000	0	1	1	1
gia	10000	80	0	40000	0	40000	0	1	1	1
gia	10000	90	0	45000	0	45000	0	1	1	1
gia	10000	100	0	50000	0	50000	0	1	1	1
gia	100000	10	0	50000	0	50000	0	1	1	1
gia	100000	20	0	100000	0	100000	0	1	1	1
gia	100000	30	0	150000	0	150000	0	1	1	1
gia	100000	40	0	200000	0	200000	0	1	1	1
gia	100000	50	0	250000	0	250000	0	1	1	1
gia	100000	60	0	300000	0	300000	0	1	1	1
gia	100000	70	0	350000	0	350000	0	1	1	1
gia	100000	80	0	400000	0	400000	0	1	1	1
gia	100000	90	0	450000	0	450000	0	1	1	1
gia	100000	100	0	500000	0	500000	0	1	1	1

### Sheet: giggle
# This table reports the benchmarking results in the benchmark with segmeter
# Note that only one benchmarking run is included as the results are consistent across the benchmarking runs
# columns:
# tool - The name of the tool that has been benchmarked
# intvlnum - The number (total) intervals in the reference dataset
# subset - Size of the (query) subset that has been benchmarked
# distance - Distance between the expected overlaps (ground truth) and detected overlaps by the method (complex query)
# TP - True positive of the queries (basic interval query)
# FP - False positive of the queries (basic interval query)
# TN - True negatives of the queries (basic gap query)
# FN - False negatives of the queries (basic gap query)
# Precision - Precision of all (basic) queries combined
# Recall - Recall of all (basic) queries combined
# F1 - F1-score of all (basic) queries combined
tool	intvlnum	subset	distance	TP	FP	TN	FN	Precision	Recall	F1
giggle	10	10	0	5	0	5	0	1	1	1
giggle	10	20	0	10	0	10	0	1	1	1
giggle	10	30	0	15	0	15	0	1	1	1
giggle	10	40	0	20	0	20	0	1	1	1
giggle	10	50	0	25	0	25	0	1	1	1
giggle	10	60	0	30	0	30	0	1	1	1
giggle	10	70	0	35	0	35	0	1	1	1
giggle	10	80	0	40	0	40	0	1	1	1
giggle	10	90	0	45	0	45	0	1	1	1
giggle	10	100	0	50	0	50	0	1	1	1
giggle	100	10	0	50	0	5	0	1	1	1
giggle	100	20	0	100	0	100	0	1	1	1
giggle	100	30	0	150	0	150	0	1	1	1
giggle	100	40	0	200	0	200	0	1	1	1
giggle	100	50	0	250	0	250	0	1	1	1
giggle	100	60	0	300	0	300	0	1	1	1
giggle	100	70	0	350	0	350	0	1	1	1
giggle	100	80	0	400	0	400	0	1	1	1
giggle	100	90	0	450	0	450	0	1	1	1
giggle	100	100	0	500	0	500	0	1	1	1
giggle	1000	10	0	500	0	500	0	1	1	1
giggle	1000	20	0	1000	0	1000	0	1	1	1
giggle	1000	30	0	1500	0	1500	0	1	1	1
giggle	1000	40	0	2000	0	2000	0	1	1	1
giggle	1000	50	0	2500	0	2500	0	1	1	1
giggle	1000	60	0	3000	0	3000	0	1	1	1
giggle	1000	70	0	3500	0	3500	0	1	1	1
giggle	1000	80	0	4000	0	4000	0	1	1	1
giggle	1000	90	0	4500	0	4500	0	1	1	1
giggle	1000	100	0	5000	0	5000	0	1	1	1
giggle	10000	10	0	5000	0	5000	0	1	1	1
giggle	10000	20	0	10000	0	10000	0	1	1	1
giggle	10000	30	0	15000	0	15000	0	1	1	1
giggle	10000	40	0	20000	0	20000	0	1	1	1
giggle	10000	50	0	25000	0	25000	0	1	1	1
giggle	10000	60	0	30000	0	30000	0	1	1	1
giggle	10000	70	0	35000	0	35000	0	1	1	1
giggle	10000	80	0	40000	0	40000	0	1	1	1
giggle	10000	90	0	45000	0	45000	0	1	1	1
giggle	10000	100	0	50000	0	50000	0	1	1	1
giggle	100000	10	0	50000	0	50000	0	1	1	1
giggle	100000	20	0	100000	0	100000	0	1	1	1
giggle	100000	30	0	150000	0	150000	0	1	1	1
giggle	100000	40	0	200000	0	200000	0	1	1	1
giggle	100000	50	0	250000	0	250000	0	1	1	1
giggle	100000	60	0	300000	0	300000	0	1	1	1
giggle	100000	70	0	350000	0	350000	0	1	1	1
giggle	100000	80	0	400000	0	400000	0	1	1	1
giggle	100000	90	0	450000	0	450000	0	1	1	1
giggle	100000	100	0	500000	0	500000	0	1	1	1

### Sheet: granges
# This table reports the benchmarking results in the benchmark with segmeter
# Note that only one benchmarking run is included as the results are consistent across the benchmarking runs
# columns:
# tool - The name of the tool that has been benchmarked
# intvlnum - The number (total) intervals in the reference dataset
# subset - Size of the (query) subset that has been benchmarked
# distance - Distance between the expected overlaps (ground truth) and detected overlaps by the method (complex query)
# TP - True positive of the queries (basic interval query)
# FP - False positive of the queries (basic interval query)
# TN - True negatives of the queries (basic gap query)
# FN - False negatives of the queries (basic gap query)
# Precision - Precision of all (basic) queries combined
# Recall - Recall of all (basic) queries combined
# F1 - F1-score of all (basic) queries combined
tool	intvlnum	subset	distance	TP	FP	TN	FN	Precision	Recall	F1
giggle	10	10	0	5	0	5	0	1	1	1
giggle	10	20	0	10	0	10	0	1	1	1
giggle	10	30	0	15	0	15	0	1	1	1
giggle	10	40	0	20	0	20	0	1	1	1
giggle	10	50	0	25	0	25	0	1	1	1
giggle	10	60	0	30	0	30	0	1	1	1
giggle	10	70	0	35	0	35	0	1	1	1
giggle	10	80	0	40	0	40	0	1	1	1
giggle	10	90	0	45	0	45	0	1	1	1
giggle	10	100	0	50	0	50	0	1	1	1
giggle	100	10	5	50	0	5	0	1	1	1
giggle	100	20	42	100	0	100	0	1	1	1
giggle	100	30	66	150	0	150	0	1	1	1
giggle	100	40	102	200	0	200	0	1	1	1
giggle	100	50	109	250	0	250	0	1	1	1
giggle	100	60	115	300	0	300	0	1	1	1
giggle	100	70	151	350	0	350	0	1	1	1
giggle	100	80	174	400	0	400	0	1	1	1
giggle	100	90	100	450	0	450	0	1	1	1
giggle	100	100	114	500	0	500	0	1	1	1
giggle	1000	10	749	59	26	474	441	0.694118	0.118	0.201709
giggle	1000	20	2577	80	85	915	820	0.679245	0.18	0.284585
giggle	1000	30	4146	348	207	1293	1152	0.627027	0.232	0.338686
giggle	1000	40	5008	567	346	1654	1433	0.62103	0.2835	0.389289
giggle	1000	50	5474	862	571	1929	1638	0.601535	0.3448	0.438342
giggle	1000	60	6009	1188	799	2201	1812	0.597886	0.396	0.476439
giggle	1000	70	6312	1528	1082	2418	1972	0.585441	0.436571	0.500164
giggle	1000	80	6014	1902	1322	2678	2098	0.58995	0.4755	0.526578
giggle	1000	90	4212	2255	1658	2842	2245	0.576284	0.501111	0.536075
giggle	1000	100	3219	2715	2011	2989	2285	0.574482	0.543	0.558297
giggle	10000	10	25903	482	371	4629	4518	0.565064	0.0964	0.164702
giggle	10000	20	93103	1899	1515	8485	8101	0.556239	0.1899	0.283137
giggle	10000	30	160464	4159	3419	11581	10841	0.548826	0.277267	0.368412
giggle	10000	40	227840	7164	5873	14127	12836	0.549513	0.3582	0.433696
giggle	10000	50	295223	10841	8979	16021	14159	0.546973	0.43364	0.483757
giggle	10000	60	344855	15330	12619	17381	14670	0.548499	0.511	0.529086
giggle	10000	70	328233	20167	16842	18158	14833	0.544922	0.5762	0.560124
giggle	10000	80	273154	25632	21587	18413	14368	0.542832	0.6408	0.587762
giggle	10000	90	228433	1410	26895	18105	13590	0.538719	0.698	0.608102
giggle	10000	100	106251	37631	32307	17693	12369	0.538062	0.75262	0.627508
giggle	100000	10	2104725	9213	3995	46005	40787	0.697532	0.18426	0.291514
giggle	100000	20	6501186	27501	15355	84645	72499	0.641707	0.27501	0.385017
giggle	100000	30	10897492	54949	34673	115327	95051	0.61312	0.366327	0.458631
giggle	100000	40	15293879	89497	59853	140147	110503	0.599243	0.447485	0.512363
giggle	100000	50	19690295	131613	91615	158385	118387	0.58959	0.526452	0.556235
giggle	100000	60	24086716	180480	128975	171025	119520	0.583219	0.6016	0.592267
giggle	100000	70	28483053	234756	171171	178829	115244	0.578321	0.670731	0.621108
giggle	100000	80	32879423	293934	219024	180976	106066	0.573018	0.734835	0.643916
giggle	100000	90	37275796	357192	271320	178680	92808	0.568314	0.79376	0.662379
giggle	100000	100	30215563	425079	327708	172292	74921	0.564674	0.850158	0.678613

### Sheet: IGD
# This table reports the benchmarking results in the benchmark with segmeter
# Note that only one benchmarking run is included as the results are consistent across the benchmarking runs
# columns:
# tool - The name of the tool that has been benchmarked
# intvlnum - The number (total) intervals in the reference dataset
# subset - Size of the (query) subset that has been benchmarked
# distance - Distance between the expected overlaps (ground truth) and detected overlaps by the method (complex query)
# TP - True positive of the queries (basic interval query)
# FP - False positive of the queries (basic interval query)
# TN - True negatives of the queries (basic gap query)
# FN - False negatives of the queries (basic gap query)
# Precision - Precision of all (basic) queries combined
# Recall - Recall of all (basic) queries combined
# F1 - F1-score of all (basic) queries combined
tool	intvlnum	subset	distance	TP	FP	TN	FN	Precision	Recall	F1
IGD	10	10	0	5	0	5	0	1	1	1
IGD	10	20	0	10	0	10	0	1	1	1
IGD	10	30	0	15	0	15	0	1	1	1
IGD	10	40	0	20	0	20	0	1	1	1
IGD	10	50	0	25	0	25	0	1	1	1
IGD	10	60	0	30	0	30	0	1	1	1
IGD	10	70	0	35	0	35	0	1	1	1
IGD	10	80	0	40	0	40	0	1	1	1
IGD	10	90	0	45	0	45	0	1	1	1
IGD	10	100	0	50	0	50	0	1	1	1
IGD	100	10	0	50	0	5	0	1	1	1
IGD	100	20	0	100	0	100	0	1	1	1
IGD	100	30	0	150	0	150	0	1	1	1
IGD	100	40	0	200	0	200	0	1	1	1
IGD	100	50	0	250	0	250	0	1	1	1
IGD	100	60	0	300	0	300	0	1	1	1
IGD	100	70	0	350	0	350	0	1	1	1
IGD	100	80	0	400	0	400	0	1	1	1
IGD	100	90	0	450	0	450	0	1	1	1
IGD	100	100	0	500	0	500	0	1	1	1
IGD	1000	10	0	500	0	500	0	1	1	1
IGD	1000	20	0	1000	0	1000	0	1	1	1
IGD	1000	30	0	1500	0	1500	0	1	1	1
IGD	1000	40	0	2000	0	2000	0	1	1	1
IGD	1000	50	0	2500	0	2500	0	1	1	1
IGD	1000	60	0	3000	0	3000	0	1	1	1
IGD	1000	70	0	3500	0	3500	0	1	1	1
IGD	1000	80	0	4000	0	4000	0	1	1	1
IGD	1000	90	0	4500	0	4500	0	1	1	1
IGD	1000	100	0	5000	0	5000	0	1	1	1
IGD	10000	10	0	5000	0	5000	0	1	1	1
IGD	10000	20	0	10000	0	10000	0	1	1	1
IGD	10000	30	0	15000	0	15000	0	1	1	1
IGD	10000	40	0	20000	0	20000	0	1	1	1
IGD	10000	50	0	25000	0	25000	0	1	1	1
IGD	10000	60	0	30000	0	30000	0	1	1	1
IGD	10000	70	0	35000	0	35000	0	1	1	1
IGD	10000	80	0	40000	0	40000	0	1	1	1
IGD	10000	90	0	45000	0	45000	0	1	1	1
IGD	10000	100	0	50000	0	50000	0	1	1	1
IGD	100000	10	0	50000	0	50000	0	1	1	1
IGD	100000	20	0	100000	0	100000	0	1	1	1
IGD	100000	30	0	150000	0	150000	0	1	1	1
IGD	100000	40	0	200000	0	200000	0	1	1	1
IGD	100000	50	0	250000	0	250000	0	1	1	1
IGD	100000	60	0	300000	0	300000	0	1	1	1
IGD	100000	70	0	350000	0	350000	0	1	1	1
IGD	100000	80	0	400000	0	400000	0	1	1	1
IGD	100000	90	0	450000	0	450000	0	1	1	1
IGD	100000	100	0	500000	0	500000	0	1	1	1

### Sheet: UCSC Utils
# This table reports the benchmarking results in the benchmark with segmeter
# Note that only one benchmarking run is included as the results are consistent across the benchmarking runs
# columns:
# tool - The name of the tool that has been benchmarked
# intvlnum - The number (total) intervals in the reference dataset
# subset - Size of the (query) subset that has been benchmarked
# distance - Distance between the expected overlaps (ground truth) and detected overlaps by the method (complex query)
# TP - True positive of the queries (basic interval query)
# FP - False positive of the queries (basic interval query)
# TN - True negatives of the queries (basic gap query)
# FN - False negatives of the queries (basic gap query)
# Precision - Precision of all (basic) queries combined
# Recall - Recall of all (basic) queries combined
# F1 - F1-score of all (basic) queries combined
tool	intvlnum	subset	distance	TP	FP	TN	FN	Precision	Recall	F1
UCSC Utils	10	10	0	5	0	5	0	1	1	1
UCSC Utils	10	20	0	10	0	10	0	1	1	1
UCSC Utils	10	30	0	15	0	15	0	1	1	1
UCSC Utils	10	40	0	20	0	20	0	1	1	1
UCSC Utils	10	50	0	25	0	25	0	1	1	1
UCSC Utils	10	60	0	30	0	30	0	1	1	1
UCSC Utils	10	70	0	35	0	35	0	1	1	1
UCSC Utils	10	80	0	40	0	40	0	1	1	1
UCSC Utils	10	90	0	45	0	45	0	1	1	1
UCSC Utils	10	100	0	50	0	50	0	1	1	1
UCSC Utils	100	10	0	50	0	5	0	1	1	1
UCSC Utils	100	20	0	100	0	100	0	1	1	1
UCSC Utils	100	30	0	150	0	150	0	1	1	1
UCSC Utils	100	40	0	200	0	200	0	1	1	1
UCSC Utils	100	50	0	250	0	250	0	1	1	1
UCSC Utils	100	60	0	300	0	300	0	1	1	1
UCSC Utils	100	70	0	350	0	350	0	1	1	1
UCSC Utils	100	80	0	400	0	400	0	1	1	1
UCSC Utils	100	90	0	450	0	450	0	1	1	1
UCSC Utils	100	100	0	500	0	500	0	1	1	1
UCSC Utils	1000	10	0	500	0	500	0	1	1	1
UCSC Utils	1000	20	0	1000	0	1000	0	1	1	1
UCSC Utils	1000	30	0	1500	0	1500	0	1	1	1
UCSC Utils	1000	40	0	2000	0	2000	0	1	1	1
UCSC Utils	1000	50	0	2500	0	2500	0	1	1	1
UCSC Utils	1000	60	0	3000	0	3000	0	1	1	1
UCSC Utils	1000	70	0	3500	0	3500	0	1	1	1
UCSC Utils	1000	80	0	4000	0	4000	0	1	1	1
UCSC Utils	1000	90	0	4500	0	4500	0	1	1	1
UCSC Utils	1000	100	0	5000	0	5000	0	1	1	1
UCSC Utils	10000	10	0	5000	0	5000	0	1	1	1
UCSC Utils	10000	20	0	10000	0	10000	0	1	1	1
UCSC Utils	10000	30	0	15000	0	15000	0	1	1	1
UCSC Utils	10000	40	0	20000	0	20000	0	1	1	1
UCSC Utils	10000	50	0	25000	0	25000	0	1	1	1
UCSC Utils	10000	60	0	30000	0	30000	0	1	1	1
UCSC Utils	10000	70	0	35000	0	35000	0	1	1	1
UCSC Utils	10000	80	0	40000	0	40000	0	1	1	1
UCSC Utils	10000	90	0	45000	0	45000	0	1	1	1
UCSC Utils	10000	100	0	50000	0	50000	0	1	1	1
UCSC Utils	100000	10	0	50000	0	50000	0	1	1	1
UCSC Utils	100000	20	0	100000	0	100000	0	1	1	1
UCSC Utils	100000	30	0	150000	0	150000	0	1	1	1
UCSC Utils	100000	40	0	200000	0	200000	0	1	1	1
UCSC Utils	100000	50	0	250000	0	250000	0	1	1	1
UCSC Utils	100000	60	0	300000	0	300000	0	1	1	1
UCSC Utils	100000	70	0	350000	0	350000	0	1	1	1
UCSC Utils	100000	80	0	400000	0	400000	0	1	1	1
UCSC Utils	100000	90	0	450000	0	450000	0	1	1	1
UCSC Utils	100000	100	0	500000	0	500000	0	1	1	1
