## Supplementary material for "A Comprehensive Benchmark of Tools for Efficient Genomic Interval Querying": Table S3

### Sheet: Index Creation
# This dataset contains benchmark for the index cration of selected tools across different reference interval numbers. The benchmarks measure execution time and memory usage across three runs.
# columns
# toolname - The name of tool that has been benchmarked
# intvlnum - the number of intervals that were processed in the benchmark
# time_<benchmark_name> - Runtime recorded in the benchmark run
# mem_<benchmark_name> - Memory usage rcorded in the benchmark run
# sd_time - Standard deviation of the runtime across benchmark runs
# se_time - Standard error of the runtime across benchmark runs
# ci_time - Confidence interval across benchmark runs
# sd_mem - Standard deviation of the memory usage across benchmark runs
# se_mem - Standard error of the memory usage across benchmark runs
# ci_mem - Confidence interval across benchmark runs
	toolname	intvlnum	time_bench_001	mem_bench_001	time_bench_002	mem_bench_002	time_bench_003	mem_bench_003	mean_time	sd_time	se_time	ci_time	mean_mem	sd_mem	se_mem	ci_mem
1	tabix	10	0.02405	2.10156	0.00842	2.10938	0.00911	2.10938	0.01386	0.00883154	0.00509889	0.00999383	2.10677	0.00451055	0.00260417	0.00510417
2	tabix	100	0.00797	2.10938	0.01131	2.10938	0.00827	2.10938	0.00918333	0.00184785	0.00106685	0.00209103	2.10938	0	0	0
3	tabix	1K	0.01037	2.08984	0.01053	2.07812	0.00961	2.08984	0.01017	0.000491528	0.000283784	0.000556217	2.08594	0.00676582	0.00390625	0.00765625
4	tabix	10K	0.02614	2.69531	0.02622	3.93359	0.02772	4.07031	0.0266933	0.000890019	0.000513853	0.00100715	3.56641	0.75748	0.437331	0.85717
5	tabix	100K	0.22773	10.7852	0.21884	12.7852	0.20894	10.7812	0.218503	0.00939952	0.00542682	0.0106366	11.4505	1.15583	0.667319	1.30794
6	bedtools_sorted	10	0.00867	1.74219	0.00654	1.74609	0.0101	1.73438	0.00843667	0.00179143	0.00103428	0.0020272	1.74089	0.0059669	0.00344499	0.00675218
7	bedtools_sorted	100	0.00711	1.74219	0.00745	1.73047	0.00656	1.74219	0.00704	0.00044911	0.000259294	0.000508216	1.73828	0.00676582	0.00390625	0.00765625
8	bedtools_sorted	1K	0.00718	1.82422	0.00869	1.82422	0.0098	1.82422	0.00855667	0.00131508	0.000759261	0.00148815	1.82422	0	0	0
9	bedtools_sorted	10K	0.02255	2.24219	0.02038	2.26953	0.02098	2.24219	0.0213033	0.00112055	0.00064695	0.00126802	2.2513	0.0157869	0.00911458	0.0178646
10	bedtools_sorted	100K	0.18644	10.7891	0.17461	10.7852	0.21296	10.7812	0.191337	0.0196383	0.0113382	0.0222229	10.7852	0.00390625	0.00225527	0.00442034
11	giggle	10	0.03054	8.52344	0.05083	8.44922	0.02174	8.50391	0.03437	0.0149184	0.00861314	0.0168818	8.49219	0.0384721	0.0222119	0.0435353
12	giggle	100	0.03933	8.55859	0.02414	8.57031	0.02284	8.37109	0.02877	0.0091683	0.00529332	0.0103749	8.5	0.11179	0.0645418	0.126502
13	giggle	1K	0.07642	8.89453	0.04873	8.67969	0.04406	8.78125	0.0564033	0.0174915	0.0100987	0.0197935	8.78516	0.107475	0.0620508	0.12162
14	giggle	10K	0.13113	9.41406	0.1173	9.70312	0.1442	9.52344	0.130877	0.0134518	0.00776639	0.0152221	9.54688	0.14595	0.084264	0.165157
15	giggle	100K	0.59334	15.4414	0.54133	15.4805	0.53596	15.832	0.556877	0.0316921	0.0182975	0.035863	15.5846	0.215139	0.124211	0.243453
16	igd	10	0.00415	1.41016	0.00171	1.40625	0.00248	1.41016	0.00278	0.00124736	0.000720162	0.00141152	1.40885	0.00225527	0.00130208	0.00255208
17	igd	100	0.00208	1.41016	0.002	1.41016	0.00161	1.39844	0.00189667	0.000251462	0.000145182	0.000284556	1.40625	0.00676582	0.00390625	0.00765625
18	igd	1K	0.0019	1.41016	0.00191	1.40234	0.00311	1.41016	0.00230667	0.000695725	0.000401677	0.000787287	1.40755	0.00451055	0.00260417	0.00510417
19	igd	10K	0.00228	1.41016	0.00179	1.40234	0.0078	1.40234	0.00395667	0.00333743	0.00192687	0.00377666	1.40495	0.00451055	0.00260417	0.00510417
20	igd	100K	0.00171	1.41016	0.00303	1.41016	0.00355	1.41016	0.00276333	0.000948543	0.000547641	0.00107338	1.41016	0	0	0
